# Nongenic cancer-risk SNPs affect oncogenes, tumor suppressor genes, and immune function

**DOI:** 10.1101/507236

**Authors:** M. Fagny, J. Platig, M.L. Kuijjer, X. Lin, J. Quackenbush

## Abstract

Genome-wide associations studies (GWASes) have identified many germline genetic variants that are associated with an increased risk of developing cancer. However, how these single nucleotide polymorphisms (SNPs) alter biological function in a way that increases cancer risk is still largely unknown. We used a systems biology approach to analyze the regulatory role and functional associations of cancer-risk SNPs in thirteen distinct tissues. Using data from the Genotype-Tissue Expression (GTEx) project, we performed an expression quantitative trait locus (eQTL) analysis, keeping both *cis*- and *trans*-eQTLs, and representing those significant associations as edges in tissue-specific eQTL bipartite networks. We find that each network is organized into highly modular communities that group sets of SNPs together with functionally-related collections of genes. We mapped cancer-risk SNPs to each tissue-specific eQTL network. Although we find in each tissue that cancer-risk SNPs are distributed across the network, they are not uniformly distributed. Rather they are significantly over-represented in a small number of communities. This includes communities enriched for immune response processes as well as communities representing tissue-specific functions. Moreover, cancer-risk SNPs are over-represented in the central “cores” of communities, meaning they are more likely to influence the expression of many genes within the same community, thus affecting biological processes. And finally, we find that cancer-risk SNPs preferentially target oncogenes and tumor suppressor genes, suggesting non-genic mutations may still alter the effects of these key cancer-associated genes. This bipartite eQTL network approach provides a new way of understanding genetic effects on cancer risk and provides a biological context for interpreting the results of GWAS cancer studies.
