## Supplementary Table 5 for "Nongenic cancer-risk SNPs affect oncogenes, tumor suppressor genes, and immune function"

### Sheet: Sheet2
Tissue	Community	Cancer type	# SNPs	# cancer SNPs	Odds Ratio	P
ADS	10	All cancers	428	25	14.0882	8.05295e-19
		Lung cancer	428	4	67.8594	2.31528e-06
		Hodgkin's lymphoma	428	6	Inf	2.58246e-12
		Lymphoma	428	5	Inf	2.23614e-10
	11	All cancers	72	4	10.8565	0.000701646
	27	All cancers	164	4	4.59224	0.0134248
	74	All cancers	504	16	6.69144	1.9492e-08
ATA	8	All cancers	251	20	17.784	2.5599e-15
		Lung cancer	251	4	Inf	1.97812e-07
		Hepatocellular carcinoma	251	4	Inf	1.97812e-07
		Hodgkin's lymphoma	251	6	Inf	8.08115e-11
		Lymphoma	251	4	189.959	9.7295e-07
	26	All cancers	631	25	10.1697	2.1297e-12
		Hepatocellular carcinoma	631	4	Inf	4.04099e-05
		Hodgkin's lymphoma	631	6	Inf	2.51585e-07
		Lymphoma	631	4	46.5048	0.000189273
ATT	12	All cancers	276	4	3.25636	0.0400657
	93	All cancers	981	10	2.3805	0.0241951
FIB	17	Lung cancer	190	4	75.7786	1.51254e-06
		Hepatocellular carcinoma	190	4	Inf	1.2518e-08
		Hodgkin's lymphoma	190	6	Inf	1.35683e-12
		Lymphoma	190	5	Inf	1.30674e-10
	75	Glioma	997	4	67.5928	4.65208e-05
	88	Colorectal cancer	1140	4	14.6739	0.000946489
		Prostate cancer	1140	5	4.58792	0.00913009
	140	All cancers	874	31	7.28605	1.99731e-15
EMC	22	Lung cancer	195	4	135.172	3.20336e-07
		Hodgkin's lymphoma	195	6	Inf	8.79264e-13
		Lymphoma	195	5	Inf	9.09992e-11
	24	All cancers	381	24	16.2686	1.00625e-19
	94	All cancers	545	7	2.67583	0.0201235
	127	All cancers	561	20	8.5419	6.31818e-12
		Hodgkin's lymphoma	561	5	403.444	1.71008e-09
		Lymphoma	561	4	322.016	1.16325e-07
	139	All cancers	212	4	3.9093	0.0221843
EMS	36	All cancers	397	23	13.0374	3.70841e-17
	83	Lung cancer	93	4	459.82	5.63e-09
		Hodgkin's lymphoma	93	6	712.51	1.91e-13
		Lymphoma	93	5	Inf	1.62e-12
	124	All cancers	516	16	6.38748	2.73351e-08
HRV	57	All cancers	388	24	11.5753	1.02642e-15
		Lung cancer	388	4	158.005	1.88177e-06
		Hodgkin's lymphoma	388	6	Inf	2.30502e-10
		Lymphoma	388	4	158.005	1.88177e-06
	81	Prostate cancer	460	4	7.74163	0.00458082
	118	All cancers	491	15	4.66132	5.61681e-06
LNG	6	Lung cancer		4	Inf	1.0506e-09
		Hepatocellular carcinoma		4	757.369	5.23129e-09
		Hodgkin's lymphoma		6	Inf	2.68495e-14
		Lymphoma		5	Inf	5.42477e-12
	7	All cancers	401	23	9.74709	3.45962e-13
	13	All cancers	92	4	5.04713	0.0107314
	15	All cancers	105	4	4.38872	0.016777
	33	All cancers	552	15	3.5823	0.000129631
SMU	20	All cancers	497	25	12.3073	2.65046e-17
		Lung cancer	497	4	69.4811	4.34443e-06
		Hepatocellular carcinoma	497	4	Inf	1.29895e-07
		Hodgkin's lymphoma	497	6	Inf	4.57002e-11
		Lymphoma	497	4	207.81	6.39709e-07
	78	All cancers	511	14	5.63761	1.04142e-06
	80	All cancers	176	4	4.22167	0.0177715
TNV	2	Hodgkin s lymphoma	13	6	8151.17	8.33555e-20
		Lymphoma	13	4	9409.53	1.54189e-13
	13	All cancers	322	19	13.5476	6.07217e-15
	25	All cancers	138	4	5.92387	0.00559588
	32	All cancers	168	5	6.11725	0.00176528
	61	All cancers	339	5	2.9709	0.0305455
	110	All cancers	360	5	2.79349	0.0380103
	124	All cancers	566	7	2.49774	0.0268194
	131	All cancers	547	15	5.90237	1.634e-07
	140	All cancers	353	5	2.85025	0.035409
SKN	23	All cancers	538	27	12.0092	3.94589e-19
		Lung cancer	538	4	94.6412	6.21627e-07
		Hepatocellular carcinoma	538	4	Inf	5.10192e-09
		Hodgkin's lymphoma	538	6	356.423	9.81597e-12
		Lymphoma	538	4	474.796	2.53389e-08
	104	All cancers	634	7	2.24969	0.042523
	137	All cancers	512	17	7.35202	1.18938e-09
		Hodgkin's lymphoma	4	167.436	8.88512e-08
	147	Breast cancer	2262	5	5.36815	0.00611451
	13	All cancers	505	16	7.69325	1.81942e-09
THY	22	Colorectal cancer	771	4	13.8089	0.000451662
	27	All cancers	465	23	12.7544	3.36596e-17
	34	All cancers	379	5	2.96679	0.0305309
	58	All cancers	236	4	3.81884	0.0233949
	80	Lung cancer	112	4	239.369	1.64649e-08
		Hodgkin's lymphoma	112	6	Inf	1.44258e-15
		Lymphoma	112	4	1195	6.60347e-10
	161	All cancers	238	5	4.77805	0.00487431
	169	All cancers	265	4	3.39215	0.0337434
WBL	13	All cancers	484	27	9.43909	7.70228e-16
		Lung cancer	484	4	198.059	7.77646e-07
		Hepatocellular carcinoma	484	4	198.059	7.77646e-07
		Hodgkin's lymphoma	484	6	301.198	4.19522e-10
		Lymphoma	484	5	Inf	3.11129e-09
	21	All cancers	132	4	3.93759	0.0223321
	33	Nasopharyngeal carcinoma	303	4	127.418	4.27287e-06
	40	All cancers	222	5	2.91217	0.0343277
	60	All cancers	498	15	4.277	1.088e-05
